# The challenge of heterogeneous evidence in conservation

**DOI:** 10.1101/797639

**Authors:** Alec P. Christie, Tatsuya Amano, Philip A. Martin, Silviu O. Petrovan, Gorm E. Shackelford, Benno I. Simmons, Rebecca K. Smith, David R. Williams, Claire F. R. Wordley, William J. Sutherland

## Abstract

Conservation efforts to tackle the current biodiversity crisis need to be as efficient and effective as possible. To inform decision-makers of the most effective conservation actions, it is important to identify biases and gaps in the conservation literature to prioritize future evidence generation. We assessed the state of this global literature base using the Conservation Evidence database, a comprehensive collection of quantitative tests of conservation actions (interventions) from the published literature. For amphibians and birds, we investigated the nature of Conservation Evidence spatially and taxonomically, as well as by biome, effectiveness metrics, and study design. Studies were heavily concentrated in Western Europe and North America for birds and particularly amphibians. Studies that used the most robust study designs - Before-After Control-Impact and Randomized Controlled Trials - were also the most geographically restricted. Furthermore, there was no relationship between the number of studies in each 1×1 degree grid cell and the number of species, threatened species or data-deficient species. Taxonomic biases and gaps were apparent for amphibians and birds - some orders were absent from the evidence base and others were poorly represented relative to the proportion of threatened species they contained. Temperate forest and grassland biomes were highly represented, which reinforced observed geographic biases. Various metrics were used to evaluate the effectiveness of a given conservation action, potentially making studies less directly comparable and evidence synthesis more difficult. We also found that the least robust study designs were the most commonly used; studies using robust designs were scarce. Future research should prioritize testing conservation actions on threatened species outside of Western Europe and North America. Standardizing metrics and improving the robustness of study designs used to test conservation actions would also improve the quality of the evidence base for synthesis and decision-making.
