## Appendices S1-S4 for "The challenge of heterogeneous evidence in conservation": Appendix_S1_anon.xlsx

### Sheet: README
GroupedInterventionID	Refers to unique identifier for each set of grouped interventions. These are grouped so that interventions are not split solely because they target different taxa or habitats.
Original_intervention_name	Refers to original name for intervention from Conservation Evidence database.

### Sheet: Amphibian
GroupedInterventionID	Original_intervention_name
1	Head-start amphibians for release
2	Translocate amphibians
2	Translocate frogs
2	Translocate great crested newts
2	Translocate natterjack toads
2	Translocate salamanders (including newts)
2	Translocate toads
2	Translocate wood frogs
3	Release captive-bred amphibians
3	Release captive-bred frogs
3	Release captive-bred green and golden bell frogs
3	Release captive-bred Mallorcan midwife toads
3	Release captive-bred salamanders (including newts)
3	Release captive-bred toads
4	Freeze sperm or eggs for future use
5	Use artificial fertilization in captive breeding
6	Use hormone treatment to induce sperm and egg release during captive breeding
7	Captive breeding frogs
7	Captive breeding harlequin toads (<i>Atelopus</i> species)
7	Captive breeding Mallorcan midwife toads
7	Captive breeding salamanders (including newts)
7	Captive breeding toads
8	Legal protection of species
9	Use legislative regulation to protect wild populations
10	Protect habitats for amphibians
11	Reduce impact of amphibian trade
12	Pay farmers to cover the costs of conservation measures
13	Engage landowners and other volunteers to manage land for amphibians
14	Engage volunteers to collect amphibian data (citizen science)
15	Provide education programmes about amphibians
15	Raise awareness amongst the general public through campaigns and public information
16	Exclude fish with barriers
17	Remove or control fish by drying out ponds
18	Remove or control fish by catching
19	Remove or control fish using rotenone
20	Remove or control invasive bullfrogs
21	Remove or control invasive Cuban tree frogs
22	Remove or control viperine snakes
23	Exclude domestic animals or wild hogs by fencing
24	Remove or control mammals
25	Reduce competition from native amphibians
26	Immunize amphibians against chytridiomycosis infection
27	Use antifungal skin bacteria or peptides to reduce chytridiomycosis infection
28	Use antibacterial treatment to reduce chytridiomycosis infection
29	Use antifungal treatment to reduce chytridiomycosis infection
30	Treat amphibians with chytridiomycosis in the wild or pre-release
31	Use temperature treatment to reduce chytridiomycosis infection
32	Remove the chytrid fungus from ponds
33	Sterilize equipment when moving between amphibian sites
34	Use gloves to handle amphibians
35	Add salt to ponds to reduce chytridiomycosis
36	Install culverts or tunnels as road crossings
37	Install barrier fencing along roads
38	Use humans to assist migrating amphibians across roads
39	Close roads during seasonal amphibian migration
40	Use signage to warn motorists
41	Retain riparian buffer strips during timber harvest
42	Plant riparian buffer strips
43	Restore habitat connectivity
44	Retain connectivity between habitat patches
45	Retain buffer zones around core habitat
46	Mechanically remove mid-storey or ground vegetation
47	Use herbicides to control mid-storey or ground vegetation
48	Clear vegetation
49	Control invasive plants
50	Remove tree canopy to reduce pond shading
51	Use prescribed fire or modifications to burning regime in forests
52	Use prescribed fire or modifications to burning regime in grassland
53	Use leave-tree harvesting instead of clearcutting
54	Use patch retention instead of clearcutting
55	Use shelterwood harvesting instead of clearcutting
56	Thin trees within forests
57	Harvest groups of trees instead of clearcutting
58	Replant vegetation
59	Restore wetland
59	Create wetland
60	Manage ditches
61	Regulate water levels
62	Add lime to water bodies to reduce acidification
63	Create ponds for amphibians
63	Create ponds for frogs
63	Create ponds for great crested newts
63	Create ponds for green toads
63	Create ponds for natterjack toads
63	Create ponds for salamanders (including newts)
63	Create ponds for toads
64	Restore ponds
65	Deepen, de-silt or re-profile ponds
66	Artificially mist habitat to keep it damp
67	Create refuges
67	Create artificial hibernacula or aestivation sites
68	Leave coarse woody debris in forests
69	Leave standing deadwood/snags in forests
70	Manage grazing regime
71	Change mowing regime
72	Reduce pesticide, herbicide or fertilizer use
73	Create walls or barriers to exclude pollutants
74	Modify gully pots and kerbs

### Sheet: Bird
GroupedInterventionID	Original_intervention_name
1	Alter artificial nest sites to discourage brood parasitism
2	Reduce nest ectoparasites by providing beneficial nesting material
3	Remove/treat endoparasites and diseases
4	Use false brood parasite eggs to discourage brood parasitism
5	Remove brood parasite eggs from target species nests
6	Remove ectoparasites from feathers to increase survival or reproductive success
7	Remove ectoparasites from nests to increase survival or reproductive success
8	Clean nest boxes to increase occupancy or reproductive success
9	Artificially incubate and hand-rear bustards in captivity
9	Artificially incubate and hand-rear cranes in captivity
9	Artificially incubate and hand-rear gamebirds in captivity
9	Artificially incubate and hand-rear parrots in captivity
9	Artificially incubate and hand-rear penguins in captivity
9	Artificially incubate and hand-rear rails in captivity
9	Artificially incubate and hand-rear raptors in captivity
9	Artificially incubate and hand-rear seabirds in captivity
9	Artificially incubate and hand-rear songbirds in captivity
9	Artificially incubate and hand-rear storks and ibises in captivity
9	Artificially incubate and hand-rear vultures in captivity
9	Artificially incubate and hand-rear waders in captivity
9	Artificially incubate and hand-rear wildfowl in captivity
9	Artificially incubate eggs or warm nests
10	Use artificial visual and auditory stimuli to induce breeding in wild populations
11	Foster eggs or chicks of bustards with wild conspecifics
11	Foster eggs or chicks of cranes with wild conspecifics
11	Foster eggs or chicks of cranes with wild non-conspecifics (cross-fostering)
11	Foster eggs or chicks of gannets and boobies with wild conspecifics
11	Foster eggs or chicks of ibises with wild non-conspecifics (cross-fostering)
11	Foster eggs or chicks of owls with wild conspecifics
11	Foster eggs or chicks of parrots with wild conspecifics
11	Foster eggs or chicks of petrels and shearwaters with wild non-conspecifics (cross-fostering)
11	Foster eggs or chicks of raptors with wild conspecifics
11	Foster eggs or chicks of songbirds with wild non-conspecifics (cross-fostering)
11	Foster eggs or chicks of vultures with wild conspecifics
11	Foster eggs or chicks of waders with wild conspecifics
11	Foster eggs or chicks of waders with wild non-conspecifics (cross-fostering)
11	Foster eggs or chicks of woodpeckers with wild conspecifics
13	Provide artificial nesting sites for burrow-nesting seabirds
13	Provide artificial nesting sites for divers/loons
13	Provide artificial nesting sites for falcons
13	Provide artificial nesting sites for gamebirds
13	Provide artificial nesting sites for grebes
13	Provide artificial nesting sites for ground and tree-nesting seabirds
13	Provide artificial nesting sites for ibises and flamingos
13	Provide artificial nesting sites for oilbirds
13	Provide artificial nesting sites for owls
13	Provide artificial nesting sites for parrots
13	Provide artificial nesting sites for pigeons
13	Provide artificial nesting sites for rails
13	Provide artificial nesting sites for raptors
13	Provide artificial nesting sites for rollers
13	Provide artificial nesting sites for songbirds
13	Provide artificial nesting sites for swifts
13	Provide artificial nesting sites for trogons
13	Provide artificial nesting sites for waders
13	Provide artificial nesting sites for wildfowl
13	Provide artificial nesting sites for wildfowl using artificial/floating islands
13	Provide artificial nesting sites for woodpeckers
14	Provide nesting habitat for birds that is safe from extreme weather
15	Provide nesting material for wild birds
16	Water nesting mounds to increase incubation success in malleefowl
17	Provide bird feeding materials to families with young children
18	Provide calcium supplements to increase survival or reproductive success
19	Provide food for vultures to reduce mortality from diclofenac
20	Can supplementary feeding increase predation or parasitism?
20	Provide supplementary food
20	Provide supplementary food after release
20	Provide supplementary food for auks to increase reproductive success
20	Provide supplementary food for cranes to increase adult survival
20	Provide supplementary food for gamebirds to increase adult survival
20	Provide supplementary food for gamebirds to increase reproductive success
20	Provide supplementary food for gannets and boobies to increase reproductive success
20	Provide supplementary food for gulls, terns and skuas to increase adult survival
20	Provide supplementary food for gulls, terns and skuas to increase reproductive success
20	Provide supplementary food for hummingbirds to increase adult survival
20	Provide supplementary food for ibises to increase reproductive success
20	Provide supplementary food for kingfishers to increase reproductive success
20	Provide supplementary food for nectar-feeding songbirds to increase adult survival
20	Provide supplementary food for owls to increase reproductive success
20	Provide supplementary food for parrots to increase reproductive success
20	Provide supplementary food for petrels to increase reproductive success
20	Provide supplementary food for pigeons to increase adult survival
20	Provide supplementary food for pigeons to increase reproductive success
20	Provide supplementary food for rails and coots to increase reproductive success
20	Provide supplementary food for raptors to increase adult survival
20	Provide supplementary food for raptors to increase reproductive success
20	Provide supplementary food for songbirds to increase adult survival
20	Provide supplementary food for songbirds to increase reproductive success
20	Provide supplementary food for vultures to increase adult survival
20	Provide supplementary food for vultures to increase reproductive success
20	Provide supplementary food for waders to increase adult survival
20	Provide supplementary food for waders to increase reproductive success
20	Provide supplementary food for wildfowl to increase adult survival
20	Provide supplementary food for wildfowl to increase reproductive success
20	Provide supplementary food for woodpeckers to increase adult survival
20	Provide supplementary food through the establishment of food populations
20	Provide supplementary food to allow the rescue of a second chick
21	Provide supplementary water to increase survival or reproductive success
22	Use perches to increase foraging success
23	Use decoys to attract birds to safe areas
24	Use flashing lights to reduce mortality from artificial lights
25	Use high-visibility mesh on gillnets to reduce seabird bycatch
26	Use lights low in spectral red to reduce mortality from artificial lights
27	Use perch-deterrents to stop raptors perching on pylons
28	Use shark liver oil to reduce seabird bycatch
29	Use repellents to deter birds from landing on pools polluted by mining
30	Use visual and acoustic scarers to deter birds from landing on pools polluted by mining or sewage
31	Use vocalisations to attract birds to safe areas
32	Weight baits or lines to reduce longline bycatch of seabirds
33	Add perches to electricity pylons to reduce electrocution
34	Bury or isolate power lines to reduce incidental bird mortality
35	Insulate power pylons to prevent electrocution
36	Use streamer lines to reduce seabird bycatch on longlines
37	Angle windows to reduce collisions by birds
38	Place feeders close to windows to reduce collisions
39	Deter birds from landing on shellfish culture gear by suspending oyster bags under water
40	Deter birds from landing on shellfish culture gear using spikes on oyster cages
41	Dye baits to reduce seabird bycatch
42	Mark fences to reduce bird collision mortality
43	Mark or tint windows to reduce collision mortality
44	Mark power lines to reduce incidental bird mortality
45	Mark trawler warp cables to reduce seabird collisions
46	Paint wind turbines to increase their visibility
47	Use raptor models to deter birds and so reduce incidental mortality
48	Reduce electrocutions by using plastic, not aluminium, leg rings to mark birds
49	Set lines underwater to reduce seabird bycatch
50	Remove earth wires to reduce incidental bird mortality
51	Set longlines at night to reduce seabird bycatch
52	Shield lights to reduce mortality from artificial lights
53	Thaw bait before setting lines to reduce seabird bycatch
54	Thicken earth wire to reduce incidental bird mortality
55	Turn deck lights off during night-time setting of longlines to reduce bycatch
56	Turn off lights to reduce mortality from artificial lights
57	Use a line shooter to reduce seabird bycatch
58	Use a sonic scarer when setting longlines to reduce seabird bycatch
59	Use acoustic alerts on gillnets to reduce seabird bycatch
60	Use bait throwers to reduce seabird bycatch
61	Use bird exclusion devices (BEDs) such as Brickle curtains to reduce seabird mortality when hauling longlines
62	Use coloured baits to reduce accidental mortality during predator control
63	Reduce seabird bycatch by releasing offal overboard when setting longlines
64	Reduce conflict by deterring birds from taking crops using bird scarers
65	Scare or otherwise deter birds from airports
66	Scare birds from fish farms
67	Disturb birds at roosts
68	Disturb birds using foot patrols
69	Spray water to deter birds from ponds
70	Alter habitat to encourage birds to leave an area
71	Use electric fencing to exclude fish-eating birds
72	Use mussel socks to prevent birds from attacking shellfish
73	Use netting to exclude fish-eating birds
74	Use in-water devices to reduce fish loss from ponds
75	Increase water turbidity to reduce fish predation by birds
76	Reduce conflict by deterring birds from taking crops using repellents
77	Remove/control adult brood parasites
78	Reduce competition between species by providing nest boxes
79	Reduce inter-specific competition for food by removing or controlling competitor species
80	Reduce inter-specific competition for nest sites by modifying habitats to exclude competitor species
81	Reduce inter-specific competition for nest sites of ground nesting seabirds by removing competitor species
82	Reduce inter-specific competition for nest sites of songbirds by removing competitor species
83	Reduce inter-specific competition for nest sites of woodpeckers by removing competitor species
84	Exclude or control reservoir species to reduce parasite burdens
85	Control avian predators on islands
86	Control invasive ants on islands
87	Control mammalian predators on islands
87	Control mammalian predators on islands for gamebirds
87	Control mammalian predators on islands for parrots
87	Control mammalian predators on islands for pigeons
87	Control mammalian predators on islands for rails
87	Control mammalian predators on islands for raptors
87	Control mammalian predators on islands for seabirds
87	Control mammalian predators on islands for songbirds
87	Control mammalian predators on islands for waders
87	Control mammalian predators on islands for wildfowl
88	Control or remove habitat-altering mammals
89	Control predators not on islands
89	Control predators not on islands for cranes
89	Control predators not on islands for gamebirds
89	Control predators not on islands for parrots
89	Control predators not on islands for rails
89	Control predators not on islands for seabirds
89	Control predators not on islands for songbirds
89	Control predators not on islands for waders
89	Control predators not on islands for wildfowl
89	Remove or control predators to enhance bird populations and communities
90	Use snakeskin to deter mammalian nest predators
91	Use naphthalene to deter mammalian predators
92	Use repellents on baits for predator control
93	Distribute poison bait for predator control using dispensers
93	Do birds take bait designed for pest control?
94	Reduce adverse habitat alterations by excluding problematic aquatic species
95	Reduce adverse habitat alterations by excluding problematic terrestrial species
96	Can nest protection increase nest abandonment?
96	Can nest protection increase predation of adults and chicks?
96	Physically protect nests from predators using non-electric fencing
96	Physically protect nests with individual exclosures/barriers or provide shelters for chicks of ground nesting seabirds
96	Physically protect nests with individual exclosures/barriers or provide shelters for chicks of songbirds
96	Physically protect nests with individual exclosures/barriers or provide shelters for chicks of storks and ibises
96	Physically protect nests with individual exclosures/barriers or provide shelters for chicks of waders
96	Protect nests from livestock to reduce trampling
96	Reduce nest predation by excluding predators from nests or nesting areas
97	Guard nests to increase nest success
98	Increase on-the-ground protection to reduce unsustainable levels of exploitation
99	Introduce voluntary maximum shoot distances
100	Mark nests during harvest
101	Mark eggs to reduce their appeal to egg collectors
102	Protect bird nests using electric fencing
103	Protect nest sites from competitors
104	Protect nests from ants
105	Provide paths to limit the extent of disturbance
106	Use supplementary feeding to reduce predation
107	Use wildlife refuges to reduce hunting disturbance
108	Reduce predation by translocating nest boxes
109	Reduce predation by translocating predators
110	Use artificial nests that discourage predation
111	Use differently-coloured artificial nests
112	Use aversive conditioning to reduce nest predation by avian predators
113	Use aversive conditioning to reduce nest predation by mammalian predators
114	Use collar-mounted devices to reduce predation
115	Use copper strips to exclude snails from nests
116	Remove eggs from wild nests to increase reproductive output
117	Repair/support nests to support breeding
118	Replace nesting substrate following severe weather
119	Use mowing techniques to reduce chick mortality
120	Use multiple barriers to protect nests
121	Use nest covers to reduce the impact of research on predation of ground-nesting seabirds
122	Habituate birds to human visitors
123	Use voluntary agreements with local people to reduce disturbance
124	Use signs and access restrictions to reduce disturbance at nest sites
125	Raise awareness amongst the general public through campaigns and public information
125	Use education programmes and local engagement to help reduce persecution or exploitation of species
126	Start educational programmes for personal watercraft owners
127	Employ local people as biomonitors
128	Legally protect habitats
129	Offer per clutch payment for farmland birds
130	Pay farmers to cover the costs of bird conservation measures
131	Use legislative regulation to protect wild populations
132	Wash contaminated semen and use it for artificial insemination
133	Freeze semen for use in artificial insemination
134	Use artificial insemination in captive breeding
135	Can captive breeding have deleterious effects on individual fitness?
135	Use captive breeding to increase or maintain populations of bustards
135	Use captive breeding to increase or maintain populations of cranes
135	Use captive breeding to increase or maintain populations of pigeons
135	Use captive breeding to increase or maintain populations of rails
135	Use captive breeding to increase or maintain populations of raptors
135	Use captive breeding to increase or maintain populations of seabirds
135	Use captive breeding to increase or maintain populations of songbirds
135	Use captive breeding to increase or maintain populations of storks and ibises
135	Use captive breeding to increase or maintain populations of tinamous
136	Use appropriate populations to source released populations
137	Use microlites to help birds migrate
138	Use flying training before release
139	Use anti-predator training to improve survival after release
140	Ensure translocated birds are familiar with each other before release
141	Release birds as adults or sub-adults, not juveniles
142	Release birds in coveys
143	Release birds in groups
144	Release captive-bred individuals into the wild to restore or augment wild populations of bustards
144	Release captive-bred individuals into the wild to restore or augment wild populations of cranes
144	Release captive-bred individuals into the wild to restore or augment wild populations of gamebirds
144	Release captive-bred individuals into the wild to restore or augment wild populations of owls
144	Release captive-bred individuals into the wild to restore or augment wild populations of parrots
144	Release captive-bred individuals into the wild to restore or augment wild populations of pigeons
144	Release captive-bred individuals into the wild to restore or augment wild populations of rails
144	Release captive-bred individuals into the wild to restore or augment wild populations of raptors
144	Release captive-bred individuals into the wild to restore or augment wild populations of songbirds
144	Release captive-bred individuals into the wild to restore or augment wild populations of storks and ibises
144	Release captive-bred individuals into the wild to restore or augment wild populations of vultures
144	Release captive-bred individuals into the wild to restore or augment wild populations of waders
144	Release captive-bred individuals into the wild to restore or augment wild populations of wildfowl
145	Relocate birds following oil spills
146	Relocate nestlings to reduce poaching
147	Relocate nests at harvest time to reduce nestling mortality
148	Use holding pens at release sites
149	Translocate auks
149	Translocate birds away from fish farms
149	Translocate gamebirds
149	Translocate herons, storks and ibises
149	Translocate individuals
149	Translocate megapodes
149	Translocate nests to avoid disturbance
149	Translocate owls
149	Translocate parrots
149	Translocate pelicans
149	Translocate petrels and shearwaters
149	Translocate rails
149	Translocate raptors
149	Translocate songbirds
149	Translocate wildfowl
149	Translocate woodpeckers
150	Move fish-eating birds to reduce conflict with fishermen
151	Use puppets to increase the survival or growth of hand-reared chicks
152	Use techniques to increase the survival of species after capture
153	Clip birds wings on release
154	Rehabilitation of injured and treated birds
155	Clean birds following oil spills
156	Add woody debris to forests
157	Create beetle banks
158	Clear or open patches in forests
159	Clearcut and re-seed forests
160	Manually control or remove midstorey and ground-level vegetation (including mowing, chaining, cutting etc) in forests
160	Manually control or remove midstorey and ground-level vegetation (including mowing, chaining, cutting etc) in shrubland
161	Apply herbicide to mid- and understorey vegetation
162	Coppice trees
163	Control scrub on farmland
164	Convert to or maintain organic farming systems
165	Delay haying/mowing
166	Leave headlands in fields unsprayed (conservation headlands)
167	Exclude grazers from semi-natural habitats
168	Create scrapes and pools in wetlands and wet grasslands
169	Create skylark plots for bird conservation
170	Create uncultivated margins around intensive arable or pasture fields for birds
171	Employ grazing in artificial grasslands/pastures
171	Employ grazing in natural grasslands
171	Employ grazing in non-grassland habitats
172	Create open patches or strips in permanent grassland
173	Mow or cut natural grasslands
173	Mow or cut semi-natural grasslands/pastures
173	Mowing roadside verges
174	Mow or cut reedbeds
175	Use traditional breeds of livestock
176	Plough habitats
177	Increase the proportion of natural/semi-natural vegetation in the farmed landscape
178	Increase crop diversity to benefit birds
179	Ensure connectivity between habitat patches
180	Leave overwinter stubbles
181	Fertilize artificial grasslands
182	Leave refuges in fields during harvest
182	Leave uncropped, cultivated margins or plots, including lapwing and stone curlew plots
182	Provide or retain set-aside areas in farmland
182	Provide or retain un-harvested buffer strips
183	Leave uncut rye grass in silage fields for birds
184	Maintain species-rich, semi-natural grassland
185	Maintain traditional orchards
186	Maintain traditional water meadows
187	Maintain upland heath/moor
188	Manage ditches to benefit wildlife
189	Manage hedges to benefit birds
190	Manage water level in wetlands
191	Manage woodland edges for birds
192	Plant cereals for whole crop silage
193	Plant cereals in wide-spaced rows
194	Plant grass buffer strips/margins around arable or pasture fields for birds
195	Plant more than one crop per field (intercropping)
196	Plant nectar flower mixture/wildflower strips for birds
197	Plant new hedges
198	Plant trees to act as windbreaks
199	Plant wild bird seed or cover mixture
200	Promote sustainable alternative livelihoods
201	Provide refuges for fish within ponds
202	Provide sacrificial grasslands to reduce the impact of wild geese on crops
203	Provide short grass for waders
204	Raise mowing height on grasslands to benefit birds
205	Raise water levels in ditches or grassland
206	Reduce chemical inputs in permanent grassland management
207	Reduce grazing intensity
208	Reduce management intensity on permanent grasslands for birds
209	Treat wetlands with herbicide
210	Reduce pesticide or herbicide use generally
211	Reduce tillage
212	Use buffer zones to reduce the impact of invasive plant control
213	Remove coarse woody debris from forests
214	Remove midstorey from savannas
215	Remove problematic vegetation
216	Remove vegetation to create nesting areas
217	Replace non-native species of tree/shrub
218	Re-seed grasslands
219	Restore or create coastal and intertidal wetlands
220	Restore or create forests
221	Restore or create grasslands
222	Restore or create inland wetlands
223	Restore or create kelp forests
224	Restore or create lagoons
225	Restore or create shrubland
226	Restore or create traditional water meadows
227	Restrict certain pesticides or other agricultural chemicals for birds
228	Revert arable land to permanent grassland
229	Sow crops in spring rather than autumn
230	Take field corners out of management
231	Undersow spring cereals, with clover for example
232	Use lime to reduce acidification in lakes
233	Use environmentally sensitive flood management
234	Use fire suppression/control
235	Use greentree reservoir management
236	Use mosaic management
237	Use prescribed burning on Australian sclerophyll forest
237	Use prescribed burning on coastal habitats
237	Use prescribed burning on deciduous forests
237	Use prescribed burning on grasslands
237	Use prescribed burning on pine forests
237	Use prescribed burning on savannas
237	Use prescribed burning on shrublands
238	Use variable retention management during forestry operations
239	Use selective harvesting/logging instead of clearcutting
240	Use patch retention harvesting instead of clearcutting
241	Thin trees within forests
242	Use shelterwood cutting instead of clearcutting
243	Use ring-barking (girdling), cutting or silvicides to produce snags
