## Appendices S1-S4 for "The challenge of heterogeneous evidence in conservation": Appendix_S2_anon.xlsx

### Sheet: README
StudyID	Unique identifiers of studies in Conservation Evidence database - we used a random 5% of studies to check whether summaries in the database were accurate.
Correct design?	A Yes (Y) or No (N) value as to whether the study design in the Conservation Evidence database was correct when consulting original publication.
CE summary design	If the design was incorrect (N) what was the design reported in the Conservation Evidence database?
Original paper design	If the design was incorrect (N) what was the design reported in the original publication?

### Sheet: Amphibian
StudyID	Correct design?	CE summary design	Original paper design
159	Y	NA	NA
1381	Y	NA	NA
4828	Y	NA	NA
4845	Y	NA	NA
4857	Y	NA	NA
4869	Y	NA	NA
4878	Y	NA	NA
4895	Y	NA	NA
4909	Y	NA	NA
4928	Y	NA	NA
4966	Y	NA	NA
4996	Y	NA	NA
5012	Y	NA	NA
5018	N	BA	After
5071	Y	NA	NA
5072	Y	NA	NA
5100	Y	NA	NA
5107	Y	NA	NA
5110	Y	NA	NA
5119	Y	NA	NA
5124	Y	NA	NA

### Sheet: Bird
StudyID	Correct design?	CE summary design	Original paper design
222	Y	NA	NA
321	Y	NA	NA
1144	Y	NA	NA
1148	Y	NA	NA
1154	Y	NA	NA
1195	N	After	CI
1254	Y	NA	NA
1281	Y	NA	NA
1311	Y	NA	NA
1321	Y	NA	NA
1322	Y	NA	NA
1325	Y	NA	NA
1331	Y	NA	NA
1345	Y	NA	NA
1364	Y	NA	NA
1375	Y	NA	NA
1376	Y	NA	NA
1394	Y	NA	NA
1432	Y	NA	NA
1469	Y	NA	NA
1646	Y	NA	NA
1684	Y	NA	NA
1702	Y	NA	NA
1788	Y	NA	NA
1934	Y	NA	NA
2075	Y	NA	NA
2083	Y	NA	NA
2088	Y	NA	NA
2091	Y	NA	NA
2113	Y	NA	NA
2116	Y	NA	NA
2119	N	CI	BACI
2143	Y	NA	NA
2229	Y	NA	NA
2252	Y	NA	NA
2368	Y	NA	NA
2370	Y	NA	NA
2372	Y	NA	NA
2398	Y	NA	NA
2428	Y	NA	NA
2523	Y	NA	NA
2890	Y	NA	NA
3134	Y	NA	NA
3270	Y	NA	NA
3289	Y	NA	NA
3330	Y	NA	NA
3338	Y	NA	NA
3349	Y	NA	NA
3357	Y	NA	NA
3420	Y	NA	NA
3554	Y	NA	NA
3560	Y	NA	NA
3603	Y	NA	NA
3621	Y	NA	NA
3643	Y	NA	NA
3672	N	CI	RCT
3677	Y	NA	NA
3710	Y	NA	NA
3754	N	After	RCT
3773	Y	NA	NA
3778	Y	NA	NA
3835	Y	NA	NA
