## Appendices S1-S4 for "The challenge of heterogeneous evidence in conservation": Appendix_S4_anon.xlsx

### Sheet: README
StudyID	Unique identifiers of studies in Conservation Evidence database - we used a random 5% of studies to check whether web scraping was accurate.
Correct metrics identified?	A Yes (Y) or No (N) value as to whether the metrics extracted by web scraping were the same as in the study summaries from the Conservation Evidence database.

### Sheet: Amphibian
StudyID	Correct metrics identified?
190	Y
2284	Y
4782	Y
4803	Y
4804	Y
4861	N
4900	Y
4922	N
4931	Y
4937	Y
4968	Y
5013	Y
5033	Y
5062	Y
5100	Y
5129	Y
5130	Y
5141	N
5146	Y
5165	N
5166	Y

### Sheet: Bird
StudyID	Correct metrics identified?
131	Y
214	Y
241	Y
261	Y
283	Y
923	N
991	Y
1001	Y
1031	Y
1081	Y
1219	N
1245	Y
1287	Y
1303	Y
1304	Y
1377	Y
1425	N
1536	N
1563	Y
1599	Y
1760	Y
1837	Y
1853	Y
2070	Y
2094	Y
2103	N
2105	Y
2145	Y
2166	N
2382	Y
2464	N
2473	Y
2537	Y
2560	Y
2885	Y
2931	Y
2998	Y
3060	Y
3143	Y
3175	Y
3235	Y
3288	Y
3316	Y
3333	Y
3342	Y
3346	Y
3351	Y
3356	Y
3403	N
3560	N
3595	Y
3641	Y
3678	N
3682	Y
3683	Y
3691	N
3692	Y
3715	Y
3750	Y
3765	Y
3792	Y
3833	Y
